# Demographic analysis of Israeli *Carpobrotus* populations: management strategies and future directions

**DOI:** 10.1101/2020.12.08.415174

**Authors:** Ana Bogdan, Sam C. Levin, Roberto Salguero-Gómez, Tiffany M. Knight

## Abstract

*Carpobrotus* species are harmful invaders to coastal areas throughout the world, particularly in Mediterranean habitats. Demographic models are ideally suited to identify and understand population processes and stages in the life cycle of the species that could be most effectively targeted with management. However, parameterizing these models has been limited by the difficulty in accessing the cliff-side locations where its populations are typically found, as well as accurately measuring the growth and spread individuals, which form large, dense mats. This study uses small unmanned aerial vehicles (UAVs, drones) to collect demographic data and parameterize an Integral Projection Model of an Israeli *Carpobrotus* population. We validated our data set with ground targets of known size. Through the analysis of asymptotic growth rates and population sensitivities and elasticities, we demonstrate that the population at the study site is demographically stable, and that reducing the survival and growth of the largest individuals would have the greatest effect on reducing overall population growth rate. Our results provide a first evaluation of the demography of *Carpobrotus,* a species of conservation and economic concern, and provide the first stage-based population model of a representative of the Aizoaceae family, thus contributing to our global knowledge on plant population dynamics. In addition, we demonstrate the advantages of using drones for collecting demographic data in understudied habitats such as coastal ecosystems.
