## Supplementary material for "Demographic analysis of Israeli *Carpobrotus* populations: management strategies and future directions": Carpobrotus_spp_census_2018_2019.csv

id	size	flower_n	log_size	clean_bin	repro	size_next	flower_n_next	survival	log_size_next	clean_bin_next	repro_next
1	1.99646845027466	6	0.691379844879204	0.664	1	3.31242985873637	34	1	1.19768201636706	1.15	1
2	6.96823569340848	22	1.94136206409417	1.95	1	9.8302366459144	209	1	2.28546300771614	2.37	1
3	2.93901590922402	2	1.07807480056402	0.986	1	3.54515817589649	4	1	1.26558277842351	1.15	1
4	0.326560411631945	NA	-1.11914031941201	-1.11	0	0.850412146174376	NA	1	-0.162034169160848	-0.0679	0
5	2.31146069415571	1	0.837879659826426	0.825	1	1.96598865669027	5	1	0.675995251967877	0.848	1
7	10.5472112233182	58	2.35586148595639	2.27	1	11.1514722115469	164	1	2.41157152610006	2.37	1
8	0.23663720108806	NA	-1.44122710781077	-1.43	0	NA	NA	0	NA	NA	NA
9	0.0280819265378892	NA	-3.57262909327882	-3.68	0	0.134381746178884	NA	1	-2.00707067723847	-1.9	0
10	0.120751077206814	NA	-2.11402406552184	-2.23	0	0.111597035278536	NA	1	-2.19286079499231	-2.21	0
11	0.297363231423411	NA	-1.21280088601085	-1.27	0	0.520170292130502	9	1	-0.653599036151779	-0.679	1
12	0.032694641446237	NA	-3.42054408465276	-3.52	0	NA	NA	0	NA	NA	NA
13	3.11146080286678	21	1.13509232744394	1.15	1	4.11150666917986	19	1	1.413789547507	1.46	1
15	0.13222257895372	1	-2.02326857224711	-2.07	1	0.249063947704357	2	1	-1.39004559739976	-1.29	1
16	0.0575244052477137	NA	-2.85554598213695	-2.88	0	0.0649907955254274	NA	1	-2.73350962641488	-2.82	0
17	0.208927616872062	NA	-1.56576741775936	-1.59	0	0.178778040405929	NA	1	-1.72161024030694	-1.59	0
18	0.0341462242719281	NA	-3.37710326212538	-3.36	0	NA	NA	0	NA	NA	NA
19	0.122191421461634	NA	-2.1021664355138	-2.07	0	0.160759918248025	1	1	-1.82784321793557	-1.9	1
23	1.42587282803933	3	0.354784137117163	0.342	1	1.63527778643665	8	1	0.491812689879109	0.543	1
24	0.153180223093914	NA	-1.87614012208503	-1.91	0	0.13080678320465	2	1	-2.03403398194092	-1.9	1
25	0.155063731981138	NA	-1.86391907249993	-1.91	0	0.118409358516816	NA	1	-2.13360751812869	-2.21	0
26	0.038558628533476	NA	-3.25557537695022	-3.36	0	0.0570520717950097	NA	1	-2.86379088790821	-2.82	0
27	0.035940669496542	NA	-3.32588576962711	-3.36	0	0.110500519069991	NA	1	-2.20273506056939	-2.21	0
28	2.1173336683854	NA	0.750157593519186	0.664	0	1.5257442882354	11	1	0.422482348857157	0.543	1
29	0.0224007270460109	NA	-3.79866186323667	-3.85	0	NA	NA	0	NA	NA	NA
30	0.0341159501782464	NA	-3.37799025688962	-3.36	0	NA	NA	0	NA	NA	NA
31	1.56054843923061	4	0.445037323086805	0.342	1	1.69747453153924	21	1	0.529141576826667	0.543	1
32	0.349748778270603	NA	-1.05054015859317	-1.11	0	0.22997023592911	1	1	-1.46980538743688	-1.59	1
33	0.234176014643766	NA	-1.45168224705223	-1.43	0	0.600221524319952	2	1	-0.510456484706278	-0.373	1
34	0.168202956349424	NA	-1.78258395520403	-1.75	0	0.0942762365091765	1	1	-2.36152611994201	-2.21	1
35	0.282271377347254	NA	-1.26488633976904	-1.27	0	0.371221151879432	NA	1	-0.990957297259714	-0.984	0
36	0.286348364016556	NA	-1.25054615338871	-1.27	0	0.217054590845973	NA	1	-1.52760638636151	-1.59	0
37	0.131902512721305	NA	-2.02569216924089	-2.07	0	0.113099593285787	NA	1	-2.179486491925	-2.21	0
38	0.0986391022731415	NA	-2.31628752121023	-2.4	0	NA	NA	0	NA	NA	NA
39	2.52295320978386	1	0.925430124018803	0.825	1	3.0624200361429	20	1	1.11920546488274	1.15	1
40	0.059169217416515	NA	-2.827353848399	-2.88	0	0.0566949285421048	NA	1	-2.87007051595061	-2.82	0
41	0.194714300116011	NA	-1.63622192237755	-1.75	0	NA	NA	0	NA	NA	NA
42	0.361695700337972	NA	-1.01695202746557	-1.11	0	0.427394478926036	NA	1	-0.850047853995135	-0.679	0
44	1.32183518994152	NA	0.279021066442703	0.181	0	1.77980778192242	6	1	0.576505370788871	0.543	1
45	0.178561701888289	NA	-1.7228210686502	-1.75	0	0.236040500287583	NA	1	-1.44375187729201	-1.29	0
46	0.109749354968267	NA	-2.20955610432644	-2.23	0	0.254399767812069	NA	1	-1.368848360205	-1.29	0
47	0.0314319305393087	NA	-3.45993100660025	-3.52	0	0.0546731906215692	NA	1	-2.90638180630811	-2.82	0
48	0.0518177291373698	NA	-2.96002292693557	-3.04	0	NA	NA	0	NA	NA	NA
50	0.192981765633745	NA	-1.64515957312227	-1.75	0	0.497053020422881	1	1	-0.699058577644164	-0.679	1
51	10.3480256908534	22	2.33679574700851	2.27	1	11.2074792644748	48	1	2.4165813468985	2.37	1
52	1.21001411869129	NA	0.190632027880484	0.181	0	1.99210271939239	5	1	0.689190723792961	0.848	1
53	0.14807618196271	NA	-1.91002839466147	-1.91	0	0.0156343086352337	NA	1	-4.15828750809488	-4.04	0
54	0.405070799915132	NA	-0.903693412548625	-0.946	0	NA	NA	0	NA	NA	NA
55	1.61556973833991	1	0.479687673620523	0.503	1	2.4259806935356	3	1	0.886235852343283	0.848	1
56	0.497454000681337	NA	-0.698252187600301	-0.785	0	0.818832235497075	5	1	-0.199876056774694	-0.0679	1
57	8.73332961042409	12	2.16714669581153	2.11	1	6.39311147850502	33	1	1.85522107922133	1.76	1
58	0.148977852374491	NA	-1.9039576258669	-1.91	0	NA	NA	0	NA	NA	NA
59	0.337133827868784	NA	-1.08727531212156	-1.11	0	0.56241062005786	4	1	-0.57552305520405	-0.679	1
60	3.87085036077292	13	1.35347421437014	1.31	1	2.21751392557861	21	1	0.796386715036945	0.848	1
61	0.192601492036635	NA	-1.64713203283277	-1.75	0	NA	NA	0	NA	NA	NA
62	3.56057510396351	11	1.26992207787395	1.15	1	2.57486018596274	35	1	0.94579523592808	0.848	1
63	0.107340248716463	NA	-2.23175159514593	-2.23	0	0.0758213193410398	NA	1	-2.57937576808201	-2.51	0
64	0.44502237292678	NA	-0.80963072183975	-0.785	0	0.52119641509159	4	1	-0.651628311937009	-0.679	1
65	0.463736142683935	1	-0.76843954651193	-0.785	1	NA	NA	0	NA	NA	NA
66	1.85946014573305	4	0.620286201366556	0.503	1	NA	NA	0	NA	NA	NA
67	0.391112916622462	NA	-0.938758971372619	-0.946	0	0.314722530579397	NA	1	-1.15606388364101	-0.984	0
68	0.524384660446833	NA	-0.645529779147369	-0.624	0	NA	NA	0	NA	NA	NA
69	0.616881847978625	NA	-0.48307776777617	-0.463	0	0.460819466411474	NA	1	-0.774748925676176	-0.679	0
70	1.36001366698583	NA	0.307494748951751	0.181	0	1.48262632526266	3	1	0.393815059229248	0.543	1
72	2.29131719619464	2	0.829126847049823	0.825	1	1.90790339283342	NA	1	0.646004939057332	0.543	0
73	0.564391098931463	1	-0.572007829979252	-0.624	1	0.531522237197666	1	1	-0.63201024350965	-0.679	1
74	0.950881320252696	2	-0.0503660189112172	-0.141	1	1.07216340139346	5	1	0.0696784777058455	0.237	1
75	0.0638100320311304	NA	-2.75184485912535	-2.88	0	0.0352555430457863	NA	1	-3.34513251256042	-3.43	0
76	0.553991555316156	NA	-0.590605835462663	-0.624	0	0.715436732574421	4	1	-0.334862107970153	-0.373	1
77	0.0824850729772751	NA	-2.49513793562075	-2.56	0	0.0882556436407127	NA	1	-2.42751763461051	-2.51	0
78	0.065214722227586	NA	-2.73007003450215	-2.72	0	NA	NA	0	NA	NA	NA
79	0.94233336901322	2	-0.0593961720933181	-0.141	1	1.16190713911026	NA	1	0.150062740529189	0.237	0
80	0.0722274498149271	NA	-2.62793511399529	-2.72	0	0.0390616128645254	NA	1	-3.24261506241156	-3.12	0
81	0.0962851776713879	NA	-2.3404408902865	-2.4	0	0.0320950280052077	NA	1	-3.43905415164648	-3.43	0
82	2.27215895488301	5	0.820730460948176	0.825	1	0.362377090724502	4	1	-1.01506992225161	-0.984	1
83	16.5304507692453	20	2.80520418122793	2.76	1	10.2756456439229	38	1	2.3297765947997	2.37	1
84	4.37969614735411	4	1.47697934923175	1.47	1	3.83522241554444	14	1	1.34422742936813	1.46	1
85	0.0902838595509101	NA	-2.40479657705038	-2.4	0	0.149787426485111	NA	1	-1.89853814676818	-1.9	0
86	0.34594900945135	NA	-1.06146388631255	-1.11	0	0.361498518115061	NA	1	-1.01749733665849	-0.984	0
87	0.73427602919434	4	-0.308870259488382	-0.302	1	NA	NA	0	NA	NA	NA
88	0.17815805111795	NA	-1.72508419503566	-1.75	0	0.230738804756109	1	1	-1.46646892354274	-1.29	1
89	0.288592057182303	NA	-1.24274115491194	-1.27	0	NA	NA	0	NA	NA	NA
92	0.899243354796051	2	-0.10620158615175	-0.141	1	1.17158590567997	4	1	0.158358305922955	0.237	1
93	0.457392220583769	2	-0.78221400544415	-0.785	1	0.450127046787196	7	1	-0.798225409870543	-0.679	1
94	1.88552789140864	11	0.634207830186359	0.664	1	1.45628014782647	27	1	0.375885340487688	0.543	1
95	0.720668119837818	13	-0.327576553026922	-0.302	1	0.736257647537458	16	1	-0.306175156922636	-0.373	1
96	0.366140295941605	4	-1.00473869678515	-1.11	1	NA	NA	0	NA	NA	NA
97	1.18533672098492	4	0.170026886953246	0.181	1	1.5008232876476	9	1	0.406013815972196	0.543	1
99	5.51804228090415	5	1.70802313812604	1.63	1	2.95604156493627	25	1	1.08385106419693	1.15	1
100	0.198940229864517	7	-1.61475085181209	-1.59	1	0.168323663581555	13	1	-1.78186658409483	-1.9	1
101	0.0900565952048694	5	-2.40731697067647	-2.4	1	NA	NA	0	NA	NA	NA
102	0.654665887239602	5	-0.423630269307418	-0.463	1	1.49779503934427	15	1	0.403994052866282	0.543	1
103	0.193991779600783	NA	-1.63993949400842	-1.75	0	0.344651247996407	NA	1	-1.06522224860261	-0.984	0
104	0.700069132346677	4	-0.356576188319976	-0.463	1	0.929854507521627	13	1	-0.0727271485985319	-0.0679	1
106	0.00569765798498127	1	-5.16770006840373	-5.13	1	NA	NA	0	NA	NA	NA
107	0.132530686762631	1	-2.02094106216205	-2.07	1	0.0353298700244504	NA	1	-3.34302649651821	-3.43	0
109	0.0871332895332823	NA	-2.44031626913873	-2.56	0	NA	NA	0	NA	NA	NA
110	0.0612409582614194	NA	-2.79293906067596	-2.88	0	NA	NA	0	NA	NA	NA
112	1.42848965312235	1	0.356617699485945	0.342	1	1.60906965039573	6	1	0.475656155075665	0.543	1
114	0.23900390453637	4	-1.43127539021182	-1.43	1	0.225791011366052	NA	1	-1.48814543600379	-1.59	0
115	0.0872632129204351	2	-2.4388262918816	-2.56	1	0.181701071133164	8	1	-1.70539240853319	-1.59	1
116	2.24113287075895	15	0.80698148389514	0.825	1	1.92521832242209	15	1	0.655039375554079	0.543	1
117	0.150500187235806	NA	-1.89379095070224	-1.91	0	0.192075972252176	4	1	-1.64986429640511	-1.59	1
118	1.04751631990313	NA	0.0464219525525845	0.02	0	1.09171017937601	2	1	0.0877454385951471	0.237	1
119	2.16566163678107	10	0.772725920669978	0.664	1	2.98065728593431	29	1	1.09214384194603	1.15	1
121	2.69743660978618	10	0.992301918258159	0.986	1	2.31057394148708	10	1	0.837495953190965	0.848	1
124	0.0661613893882618	2	-2.71565822806003	-2.72	1	NA	NA	0	NA	NA	NA
125	0.0975270125864376	NA	-2.32762588718161	-2.4	0	0.171278416964942	NA	1	-1.76446487712465	-1.59	0
126	0.268360487669615	NA	-1.3154240990674	-1.43	0	0.470553268164947	2	1	-0.753846110286633	-0.679	1
128	0.0282966712925257	NA	-3.56501110342321	-3.68	0	NA	NA	0	NA	NA	NA
129	0.368004732065866	NA	-0.999659482021244	-1.11	0	0.202943701633502	3	1	-1.59482667025861	-1.59	1
130	1.269483583743	7	0.23861019080132	0.181	1	1.45063784949432	10	1	0.372003355909491	0.543	1
131	0.655682409515599	7	-0.422078739103681	-0.463	1	0.904087416836283	6	1	-0.100829223224972	-0.0679	1
132	5.8245195248097	18	1.76207651103848	1.79	1	7.26438194846616	92	1	1.98298322092797	2.07	1
133	0.13853400395838	1	-1.97663946754387	-2.07	1	0.230126659923711	NA	1	-1.46912542631548	-1.59	0
134	0.436718105045129	1	-0.828467360579396	-0.946	1	0.782168049135313	3	1	-0.24568566493132	-0.373	1
135	0.355482128446848	NA	-1.03428030260068	-1.11	0	0.318844875574561	NA	1	-1.14305057793677	-0.984	0
136	0.207205067983135	NA	-1.57404630951787	-1.59	0	0.457811101693002	4	1	-0.781298621663768	-0.679	1
137	1.28862202410416	5	0.253573449074217	0.181	1	1.87716537992523	14	1	0.629762862367271	0.543	1
138	0.786619084177233	4	-0.240011157675337	-0.302	1	1.36185616624349	11	1	0.308848597336854	0.237	1
139	0.33501799971751	NA	-1.09357101810047	-1.11	0	0.139909626864866	4	1	-1.96675858720594	-1.9	1
140	2.4063990244704	10	0.878131449383674	0.825	1	2.14693766856107	11	1	0.76404248659867	0.848	1
141	0.771199958206565	1	-0.259807589878535	-0.302	1	0.877057044768396	NA	1	-0.131183243379363	-0.0679	0
142	0.255772398745453	NA	-1.36346729735798	-1.43	0	0.270197556756945	NA	1	-1.30860189584724	-1.29	0
143	5.0600984414538	15	1.6213859379429	1.63	1	5.76158337001814	42	1	1.75121232756044	1.76	1
144	0.142762548277427	NA	-1.94657253043944	-2.07	0	0.165252443884069	NA	1	-1.80028101134869	-1.9	0
145	0.03452132924049	NA	-3.36617790712095	-3.36	0	0.0400491869341053	NA	1	-3.21764690694462	-3.12	0
146	0.054093860644716	NA	-2.91703458118261	-3.04	0	0.104410977570474	NA	1	-2.25942045991891	-2.21	0
147	0.061048567208699	NA	-2.79608554784581	-2.88	0	0.0315992765030387	NA	1	-3.45462105412484	-3.43	0
148	2.14450288088184	5	0.762907768355497	0.664	1	1.83765235010337	9	1	0.608488860288756	0.543	1
151	3.36329387686755	9	1.21292081427108	1.15	1	6.03423563699299	39	1	1.79744919151448	1.76	1
153	4.6759658239283	17	1.54243573475683	1.47	1	1.92722314288461	19	1	0.656080180800081	0.543	1
154	0.93263814056592	6	-0.0697379984187427	-0.141	1	2.17890385425638	17	1	0.778821931196607	0.848	1
156	0.688959997828434	2	-0.372572067958087	-0.463	1	0.0503674508515461	NA	1	-2.98841012897166	-2.82	0
158	0.499770282697095	NA	-0.69360672073817	-0.785	0	0.662629716445486	NA	1	-0.411538941879486	-0.373	0
159	0.359260114220621	2	-1.02370860070847	-1.11	1	0.982054795675819	NA	1	-0.0181081721072284	-0.0679	0
160	0.498666102995043	2	-0.695818539473998	-0.785	1	0.0592499864693432	NA	1	-2.82598972733244	-2.82	0
161	0.278554514127759	NA	-1.27814149683884	-1.27	0	0.775954753321523	NA	1	-0.253661068074228	-0.373	0
162	3.03129099953284	9	1.10898860123127	0.986	1	3.84478816778271	16	1	1.34671850853557	1.46	1
163	1.13791173885936	5	0.12919477457628	0.02	1	0.808991420096071	8	1	-0.211966967547165	-0.0679	1
164	2.19809908917195	7	0.787592936481187	0.664	1	2.47257428898087	15	1	0.905259830162796	0.848	1
165	1.67416707543436	2	0.515315773200701	0.503	1	1.3279209907152	13	1	0.283614554340978	0.237	1
167	0.210463139935394	NA	-1.55844474838803	-1.59	0	0.332642138960047	NA	1	-1.10068802463804	-0.984	0
168	0.278578608734731	1	-1.27805500186664	-1.27	1	0.208660485377962	NA	1	-1.56704681977823	-1.59	0
169	0.906271264662743	5	-0.0984166086330979	-0.141	1	0.962322951620748	7	1	-0.0384051761084596	-0.0679	1
170	0.170392596997785	1	-1.76965011037936	-1.75	1	0.191153821627301	NA	1	-1.65467682622083	-1.59	0
171	0.942288729245299	1	-0.0594435447395055	-0.141	1	0.403098787762895	NA	1	-0.908573616149833	-0.984	0
172	1.60025327670051	2	0.470161914655758	0.503	1	2.12028835408328	13	1	0.75155209551159	0.848	1
173	1.456247708961	6	0.37586306508497	0.342	1	4.2130140812124	28	1	1.43817832531562	1.46	1
174	1.86797026033496	11	0.624852419088356	0.503	1	1.06184070709131	5	1	0.0600039182469364	0.237	1
175	1.24166431719752	3	0.216452670971703	0.181	1	1.75401138686907	4	1	0.561905385872516	0.543	1
176	0.246912649145367	NA	-1.39872065208682	-1.43	0	0.710693771458948	5	1	-0.341513643140205	-0.373	1
177	1.37785990843276	2	0.320531504457373	0.342	1	0.788233136233284	3	1	-0.237961374717588	-0.0679	1
178	1.03179569011142	NA	0.0313006727615617	0.02	0	1.17736020166677	6	1	0.16327481516097	0.237	1
179	1.5919140151194	11	0.464937075360173	0.342	1	1.08648040086736	3	1	0.0829434817733285	0.237	1
180	2.87156447135875	6	1.05485699322366	0.986	1	2.16486878347409	2	1	0.7723597515226	0.848	1
181	0.278587044002782	3	-1.2780247226561	-1.27	1	0.558569626409505	5	1	-0.582376001440088	-0.679	1
182	14.3114253285643	59	2.6610581922815	2.6	1	15.702198501894	143	1	2.75380073451847	2.68	1
183	0.276052599379742	1	-1.28716385395973	-1.27	1	1.01045706016047	4	1	0.010402763302515	-0.0679	1
184	0.366642171187532	2	-1.00336891694758	-1.11	1	1.0788213935273	8	1	0.0758691429426628	0.237	1
185	1.10939143007851	2	0.103811603783589	0.02	1	0.481833544733911	2	1	-0.730156567451824	-0.679	1
186	0.17985584952437	3	-1.71559958490808	-1.75	1	0.135808613400161	3	1	-1.9965086387691	-1.9	1
187	0.352287794970929	NA	-1.04330683808709	-1.11	0	NA	NA	0	NA	NA	NA
188	0.0333739249159409	NA	-3.399980375037	-3.52	0	0.335892114020136	2	1	-1.0909652598049	-0.984	1
189	0.781909792081851	NA	-0.246015900484823	-0.302	0	0.391018866262587	3	1	-0.938999468849865	-0.984	1
190	9.0046374567221	27	2.19773971759781	2.11	1	7.39328163566294	37	1	2.00057170075847	2.07	1
191	2.60843689198456	7	0.958751149967238	0.986	1	2.05016151589764	8	1	0.717918578289438	0.848	1
192	1.40984289391398	5	0.34347827542606	0.342	1	3.2439050499923	14	1	1.17677786640197	1.15	1
193	2.07405898877582	NA	0.729507551435568	0.664	0	2.82831835992541	22	1	1.03968231592937	1.15	1
194	6.51395224422909	9	1.87394637557588	1.79	1	5.30458807581741	54	1	1.66857212076038	1.76	1
196	1.45304051999145	7	0.373658271323497	0.342	1	1.38657745790625	29	1	0.326838450294907	0.237	1
197	0.314696711500527	2	-1.15614592459927	-1.27	1	0.390370310169513	2	1	-0.940659477105844	-0.984	1
198	0.0631802284001639	NA	-2.76176386854408	-2.88	0	NA	NA	0	NA	NA	NA
199	4.40449716791725	11	1.48262610256995	1.47	1	2.85047024722932	29	1	1.04748397969755	1.15	1
200	0.510652297918974	NA	-0.672066354979955	-0.785	0	0.871412996888906	3	1	-0.137639250458328	-0.0679	1
201	27.5393473548893	69	3.31561579494016	3.24	1	20.4642649463556	134	1	3.01868019170125	2.99	1
202	0.560182799359893	4	-0.579492121090403	-0.624	1	0.406422700415716	2	1	-0.90036152695569	-0.984	1
204	1.80599643691953	4	0.591112482080071	0.503	1	3.28358006350257	28	1	1.18893430993699	1.15	1
205	0.206166129491239	NA	-1.57907298136076	-1.59	0	0.402922205720078	1	1	-0.909011773585109	-0.984	1
206	16.4881112413841	65	2.80263959037424	2.76	1	22.4881150238966	212	1	3.11298694849228	2.99	1
207	0.903505004466771	NA	-0.101473629987031	-0.141	0	1.08803680196121	3	1	0.0843749731936851	0.237	1
208	0.168499324999261	NA	-1.78082353513685	-1.75	0	0.269702140324316	2	1	-1.31043711292313	-1.29	1
209	0.160883433187814	NA	-1.82707519369189	-1.91	0	NA	NA	0	NA	NA	NA
210	0.0460332266209657	NA	-3.07839182539194	-3.2	0	0.0391793793635083	NA	1	-3.23960470723673	-3.12	0
211	0.801834626297221	9	-0.220852894002513	-0.302	1	0.737926607031796	11	1	-0.303910907793393	-0.373	1
213	0.102744761784999	NA	-2.27550740709998	-2.4	0	0.239434244347818	NA	1	-1.4294764536993	-1.29	0
214	0.46926858357284	2	-0.756580001587186	-0.785	1	0.43082391754476	NA	1	-0.842055816334892	-0.679	0
217	2.28378956013929	7	0.825836151007467	0.825	1	2.6843830355366	19	1	0.987450919633865	1.15	1
218	8.41327663362034	20	2.12981100971361	2.11	1	4.34820073731773	15	1	1.46976213592963	1.46	1
219	2.02343646460471	10	0.704797286078643	0.664	1	1.3473152315047	6	1	0.298113894922251	0.237	1
220	0.116508962007304	NA	-2.1497870818338	-2.23	0	0.137963912333295	NA	1	-1.98076313285448	-1.9	0
221	0.751746344510873	5	-0.285356319764666	-0.302	1	0.180305478218965	4	1	-1.71310276532449	-1.59	1
222	0.117441338335691	1	-2.14181631827069	-2.23	1	NA	NA	0	NA	NA	NA
223	0.0606477067147215	2	-2.80267345610051	-2.88	1	0.0729619851661713	1	1	-2.61781672462005	-2.51	1
224	0.216821218463974	NA	-1.52868214306192	-1.59	0	0.0957083593181306	1	1	-2.34644963514118	-2.21	1
226	0.746264699453875	NA	-0.292674916708688	-0.302	0	0.427871944237274	2	1	-0.84893132387561	-0.679	1
228	1.28266732155345	NA	0.248941754701842	0.181	0	0.862964796025825	3	1	-0.147381381284833	-0.0679	1
229	0.572630734478054	NA	-0.557514212456365	-0.624	0	NA	NA	0	NA	NA	NA
230	0.128785311012715	NA	-2.04960851674784	-2.07	0	0.124300107480501	NA	1	-2.0850564157796	-2.21	0
231	0.127066562138244	1	-2.06304421849716	-2.07	1	0.220095539068863	NA	1	-1.51369355840222	-1.59	0
232	0.0635044616197494	NA	-2.75664511382339	-2.88	0	0.203419247669058	NA	1	-1.59248617020339	-1.59	0
233	0.0782125963416099	NA	-2.54832456586542	-2.56	0	0.147120718316593	2	1	-1.91650181617629	-1.9	1
234	12.3833284912533	36	2.5163510914797	2.44	1	14.2018009616762	87	1	2.65336878485225	2.68	1
235	18.0459292840174	29	2.89292013491326	2.92	1	11.5086342177372	71	1	2.44309755520109	2.37	1
236	0.684465856705102	NA	-0.379116516133065	-0.463	0	1.25221284657132	2	1	0.224912263477313	0.237	1
244	0.103612941048246	NA	-2.2670930433647	-2.23	0	NA	NA	0	NA	NA	NA
249	0.227437658240331	NA	-1.48087910785696	-1.59	0	NA	NA	0	NA	NA	NA
254	0.0392964575711493	NA	-3.2366209023083	-3.36	0	NA	NA	0	NA	NA	NA
259	8.86389566818117	39	2.18198635964924	2.11	1	2.37779895394456	16	1	0.866175250516466	0.848	1
260	10.6811310309446	15	2.3684787296987	2.27	1	9.53852261013623	45	1	2.25533861079858	2.37	1
261	1.3633612358578	2	0.309953147576532	0.342	1	1.4010223984703	7	1	0.337202254714798	0.237	1
263	0.701253566394729	11	-0.354885736390279	-0.463	1	0.760425046780025	10	1	-0.273877729957123	-0.373	1
264	0.224095200898299	1	-1.49568431340546	-1.59	1	NA	NA	0	NA	NA	NA
265	1.3252391555417	2	0.28159293789942	0.181	1	1.06591024810045	1	1	0.0638291271713307	0.237	1
266	0.319852085954629	1	-1.13989662144201	-1.11	1	0.0331859550549098	NA	1	-3.40562853308134	-3.43	0
267	0.165557029630472	NA	-1.79843955361027	-1.91	0	0.0944904072606091	1	1	-2.35925696010472	-2.21	1
268	0.379203287453981	4	-0.969682839192698	-0.946	1	0.26782102732894	4	1	-1.31743633002879	-1.29	1
270	12.0347735019862	56	2.48780025111496	2.44	1	5.69806147014706	19	1	1.74012602403912	1.76	1
271	0.472159735540305	2	-0.750437927893763	-0.785	1	0.283587784562965	4	1	-1.26023355801993	-1.29	1
272	0.207352802148686	NA	-1.57333357828082	-1.59	0	0.326805039134733	NA	1	-1.11839149648625	-0.984	0
273	0.122014747999569	NA	-2.10361335631254	-2.07	0	0.194058292317104	NA	1	-1.63959668919128	-1.59	0
274	0.568850099641056	5	-0.564138324834158	-0.624	1	0.888282237538159	5	1	-0.118465751423337	-0.0679	1
275	0.574007904182236	NA	-0.555112112405053	-0.624	0	0.402154162051454	NA	1	-0.910919776185542	-0.984	0
276	0.196310491292376	1	-1.62805773392982	-1.75	1	0.646771683141681	1	1	-0.435761932166928	-0.373	1
277	0.313006188166242	NA	-1.16153231813824	-1.27	0	NA	NA	0	NA	NA	NA
281	0.0582258556843701	NA	-2.84342576715192	-2.88	0	NA	NA	0	NA	NA	NA
282	0.106233737507672	NA	-2.24211354164362	-2.23	0	NA	NA	0	NA	NA	NA
287	0.393309016666757	10	-0.933159674135265	-0.946	1	NA	NA	0	NA	NA	NA
292	0.594928027838175	3	-0.519314842369466	-0.624	1	0.320013759388939	2	1	-1.13939128602232	-0.984	1
307	2.07480701158219	3	0.729868142890876	0.664	1	2.83079374632005	10	1	1.04055714806065	1.15	1
308	0.24459685849276	NA	-1.40814389925897	-1.43	0	0.384185874037088	1	1	-0.956628796535773	-0.984	1
344	0.844933847353432	NA	-0.168496941845264	-0.141	0	0.468690901955012	NA	1	-0.757811785475051	-0.679	0
345	0.048136470599275	NA	-3.03371516466026	-3.04	0	0.0643642969644464	NA	1	-2.74319619456755	-2.82	0
347	0.208775028729921	NA	-1.56649802433097	-1.59	0	0.112615139809988	NA	1	-2.18377911574319	-2.21	0
348	0.412843961557554	NA	-0.884685574463877	-0.946	0	NA	NA	0	NA	NA	NA
349	0.138049247775246	NA	-1.98014478955058	-2.07	0	NA	NA	0	NA	NA	NA
350	0.186054183308463	NA	-1.68171733958089	-1.75	0	0.295763858335709	NA	1	-1.21819391894349	-1.29	0
351	0.101619164023198	NA	-2.28652313934912	-2.4	0	0.0851204863168059	NA	1	-2.46368754009678	-2.51	0
353	0.444597354196948	2	-0.810586228443775	-0.785	1	0.507931879322529	1	1	-0.677407936217096	-0.679	1
372	0.478213518471171	1	-0.737697954865285	-0.785	1	0.343509835429597	NA	1	-1.06853953474683	-0.984	0
373	0.390884632772873	2	-0.93934281938148	-0.946	1	0.566501485947324	3	1	-0.568275575486052	-0.679	1
374	0.0871845293502407	NA	-2.43972837951548	-2.56	0	0.351945374752448	1	1	-1.0442793007889	-0.984	1
375	13.0865412724649	42	2.57158431830533	2.6	1	11.3029734892432	68	1	2.42506583174386	2.37	1
376	0.717959965782009	3	-0.331341469452222	-0.302	1	1.04923439746705	10	1	0.0480607529442582	-0.0679	1
377	9.18646394490396	21	2.21773109027857	2.11	1	11.3614136671536	47	1	2.4302228480818	2.37	1
380	1.9292034061588	6	0.657107174792087	0.664	1	6.26833979751837	23	1	1.83551153449828	1.76	1
383	1.28901731958582	4	0.253880160318156	0.181	1	1.64900692311652	5	1	0.500173241941309	0.543	1
384	0.816912685085892	NA	-0.202223062433305	-0.302	0	2.32132817761828	7	1	0.842139512220839	0.848	1
386	0.241775671658242	NA	-1.41974495935281	-1.43	0	0.245159498293186	NA	1	-1.40584626681316	-1.29	0
387	2.46131253495965	NA	0.90069475845326	0.825	0	2.94839216064542	14	1	1.08125999147904	1.15	1
389	0.151727294805622	4	-1.8856704826053	-1.91	1	0.252028728596791	NA	1	-1.37821219560027	-1.29	0
390	0.0897943145782436	NA	-2.41023361772456	-2.4	0	0.0791204148885653	NA	1	-2.53678434789269	-2.51	0
391	0.494520868099077	4	-0.7041659284072	-0.785	1	0.699475103662754	6	1	-0.357425077128649	-0.373	1
402	0.0691033021426668	NA	-2.67215276146802	-2.72	0	NA	NA	0	NA	NA	NA
417	0.03536983394049	NA	-3.34189597070113	-3.36	0	NA	NA	0	NA	NA	NA
477	0.530807611451127	NA	-0.63335563704301	-0.624	0	0.47149597479651	NA	1	-0.751844713962012	-0.679	0
478	0.172060246964652	NA	-1.75991059044967	-1.75	0	0.231492204068281	NA	1	-1.46320908175386	-1.29	0
479	0.0572082838397123	NA	-2.86105656870954	-2.88	0	0.241515693346874	NA	1	-1.42082082519801	-1.29	0
480	0.293139680115954	NA	-1.22710605961659	-1.27	0	0.240059767564709	NA	1	-1.42686735512373	-1.29	0
481	0.941667352632742	NA	-0.0601031956104219	-0.141	0	0.651694791995743	1	1	-0.428178937089355	-0.373	1
482	1.21546493255625	NA	0.19512666413676	0.181	0	0.975470293817361	2	1	-0.0248355716457357	-0.0679	1
483	2.40206184785291	NA	0.876327471807952	0.825	0	1.73479160237418	4	1	0.5508872922792	0.543	1
502	0.283711104855253	NA	-1.25979879498221	-1.27	0	0.0895954345614805	NA	1	-2.41245091385433	-2.51	0
536	0.585067954128541	NA	-0.536027277592948	-0.624	0	NA	NA	0	NA	NA	NA
537	0.0603409301774548	NA	-2.80774462976754	-2.88	0	NA	NA	0	NA	NA	NA
8000	0.0466609949005512	NA	-3.0648466902726	-3.04	0	0.0424893784248941	NA	1	-3.15850115370108	-3.12	0
8001	0.0108592974125114	NA	-4.52273366154969	-4.49	0	0.00236537093764273	NA	1	-6.04682042466785	-5.87	0
8007	0.198601921001847	NA	-1.61645285469958	-1.59	0	0.779170422902713	5	1	-0.249525485661318	-0.373	1
8008	0.044515473503193	NA	-3.11191843107737	-3.2	0	0.099224981404192	NA	1	-2.31036546772354	-2.21	0
8009	0.0266983137252377	NA	-3.62315487192852	-3.68	0	0.026781547757702	NA	1	-3.62004214510533	-3.73	0
8010	0.59162675299726	NA	-0.524879327739181	-0.624	0	2.21855653212374	17	1	0.796856773650428	0.848	1
8011	0.11861376347974	1	-2.13188274957552	-2.23	1	1.20944206775537	7	1	0.190159152240259	0.237	1
8012	0.652924200126837	23	-0.426294235881673	-0.463	1	0.735395791119131	8	1	-0.307346433385177	-0.373	1
8013	0.459277223789327	6	-0.778101277842892	-0.785	1	1.48727255564276	9	1	0.396943942977102	0.543	1
8020	0.0476508317622222	NA	-3.04385519337379	-3.04	0	0.0605321410850074	NA	1	-2.80458079740927	-2.82	0
8021	0.0492006184993246	1	-3.01184908443841	-3.04	1	0.332241012253898	2	1	-1.10189463290923	-0.984	1
8024	0.0356493230564919	NA	-3.33402512089982	-3.36	0	0.296368617913153	NA	1	-1.21615126865161	-1.29	0
278	NA	NA	NA	NA	NA	0.877895157071779	6	NA	-0.130228103557069	-0.0679	1
319	NA	NA	NA	NA	NA	2.57111198915322	8	NA	0.944338485932235	0.848	1
8002	NA	NA	NA	NA	NA	0.0299151995216968	NA	NA	-3.5093885825419	-3.43	0
8003	NA	NA	NA	NA	NA	0.00877615849881893	NA	NA	-4.735716495687	-4.65	0
8004	NA	NA	NA	NA	NA	0.214456815762415	NA	NA	-1.53964688599963	-1.59	0
8005	NA	NA	NA	NA	NA	0.0736441165708746	NA	NA	-2.60851102289132	-2.51	0
8006	NA	NA	NA	NA	NA	0.33350527354346	2	NA	-1.09809660102746	-0.984	1
8022	NA	NA	NA	NA	NA	0.0321914801591092	NA	NA	-3.43605345277425	-3.43	0
8023	NA	NA	NA	NA	NA	0.0563548426790934	NA	NA	-2.87608710289711	-2.82	0
8025	NA	NA	NA	NA	NA	0.0330977536483981	NA	NA	-3.4082898645094	-3.43	0
8026	NA	NA	NA	NA	NA	0.0231119143002975	NA	NA	-3.76740702384267	-3.73	0
8027	NA	NA	NA	NA	NA	0.0625291536066151	NA	NA	-2.77212237329152	-2.82	0
